# MAP65-1/PRC1 reinforces microtubules through nucleation

**DOI:** 10.1101/2025.09.14.676082

**Authors:** Mariana Romeiro Motta, Constantin Grisam, Mona Grünewald, Belinda König, Laura Meißner, Lukas Niese, Stefan Diez, Olivier Hamant, Laura Schaedel

**Author notes:** Molecular Biophysics and Biochemistry Department, Yale University, 06511 New Haven, USA.

## Abstract

Microtubules are dynamic cytoskeletal filaments that help shape cells and guide their response to external cues, including mechanical stress. How cells reorganize and reinforce microtubule arrays under stress remains poorly understood. Here, we show that MAP65-1/PRC1 promotes microtubule nucleation on pre-existing lattices *in vitro*, particularly on microtubules with lattice defects and damage sites associated with mechanical stress. MAP65-1 preferentially binds bent microtubules both *in vitro* and in cells, likely because bending induces lattice damage, enhancing nucleation on and bundling of these microtubules *in vitro*. This creates a potential feedback loop where mechanical stress promotes MAP65-1 binding, which in turn stabilizes microtubules by nucleation and bundling and reinforces the alignment of the array with mechanical stress. Thus, we reveal a previously unknown role for MAP65/PRC1 proteins in lattice-based nucleation and suggest a mechanism by which cells record and respond to mechanical stress through microtubule reorganization.
