## Supplementary material for "MAP65-1/PRC1 reinforces microtubules through nucleation": Table S2

### Sheet: Sheet1
	Table S2, related to Fig. 4: Tracked microtubules in epidermal hypocotyl cells
	Microtubule	Maximum curvature (µm-1)	Average MAP65-1 intensity (a.u.)	Average MBD intensity (a.u.)	Microtubule length
	MT1	0.0911949	72.7	447	8.93972
	MT2	0.0387765	67.7	395	4.3086
	MT3	0.350599	255	1400	9.39557
	MT4	0.307858	293	1660	11.9993
	MT5	0.686038	148	1210	11.9128
	MT6	0.154952	149	673	9.34437
	MT7	0.151895	177	961	7.2927
	MT8	0.253222	192	1190	5.8563
	MT9	0.0838484	73.7	398	8.42748
	MT10	0.194786	196	1030	15.3278
	MT11	0.429024	164	1260	12.4426
	MT12	0.2315	170	839	11.8487
	MT13	0.208103	285	1130	10.5116
	MT14	0.196063	164	958	13.7701
	MT15	0.462752	225	1470	11.4098
	MT16	0.431391	204	888	11.6951
	MT17	3.26709e-09	94.6	501	1.77123
	MT18	0.219066	194	1020	6.90415
	MT19	0.135237	224	1150	5.73678
	MT20	0.262564	235	1480	10.055
	MT21	0.225735	109	745	4.66977
	MT22	5.82617e-09	85.5	459	1.30046
	MT23	0.0454239	90	533	4.45953
	MT24	0.0964634	440	2480	4.3325
	MT25	0.0499793	94	431	3.72901
	MT26	0.207383	88.8	412	3.65126
	MT27	0.0785048	70.5	471	2.65265
	MT28	0.5225	207	1020	8.62693
	MT29	0.230797	171	1030	7.178
	MT30	0.15909	155	703	4.69343
	MT31	0.089433	82.5	393	5.31024
	MT32	0.150989	83.9	359	5.18062
	MT33	0.10642	97.4	318	2.10618
	MT34	2.75684e-08	88.3	423	4.11837
	MT35	0.0834999	85.7	394	2.7282
	MT36	0.513612	207	1480	9.85248
	MT37	0.248607	150	642	9.93046
	MT38	0.159509	188	878	8.38661
	MT39	2.13484e-06	130	647	3.09484
	MT40	0.0787231	227	883	4.68426
	MT41	0.138984	225	988	5.31206
	MT42	2.01788e-06	75.8	450	5.19502
	MT43	8.89912e-07	78.9	470	4.34739
	MT44	0.014732	59.9	332	2.47468
	MT45	3.15514e-08	88.5	412	1.90408
	MT46	4.63631e-08	86.3	456	1.50302
	MT47	3.93803e-07	124	688	3.72148
	MT48	1.16695e-07	69.9	372	2.75461
	MT49	3.7135e-07	108	393	4.15262
	MT50	0.148469	197	1240	6.7258
	MT51	1.01173e-07	125	593	3.78904
	MT52	0.420396	133	575	6.49403
	MT53	0.0594774	91.4	335	2.51295
	MT54	9.40545e-08	78.6	448	2.39241
	MT55	0.294978	207	963	9.33482
	MT56	0.0587197	163	707	2.54691
	MT57	0.152772	168	897	4.64163
	MT58	0.0880822	220	921	2.52741
