## Supplementary material for "MAP65-1/PRC1 reinforces microtubules through nucleation": Table S1

### Sheet: Sheet1
	Table S1, MAP65 protein sequence alignments performed with blastp from NCBI
	Description	Scientific Name	Max Score	Total Score	Query Cover	E value	Per. ident	Acc. Len	UniProt Accession
	sp|Q9FLP0|MA651_ARATH 65-kDa microtubule-associated protein 1 OS=Arabidopsis thaliana OX=3702 GN=MAP65-1 PE=1 SV=1	MAP65-1	1196	1196	100 %	0	100	587	Q9FLP0
	sp|Q8LEG3|MA652_ARATH 65-kDa microtubule-associated protein 2 OS=Arabidopsis thaliana OX=3702 GN=MAP65-2 PE=1 SV=1	MAP65-2	954	954	100 %	0	81.26	578	Q8LEG3
	sp|Q8L836|MA657_ARATH 65-kDa microtubule-associated protein 7 OS=Arabidopsis thaliana OX=3702 GN=MAP65-7 PE=2 SV=1	MAP65-7	508	508	98 %	5e-178	45.7	603	Q8L836
	sp|Q9SIS3|MA656_ARATH 65-kDa microtubule-associated protein 6 OS=Arabidopsis thaliana OX=3702 GN=MAP65-6 PE=1 SV=1	MAP65-6	502	502	98 %	1e-175	45.91	608	Q9SIS3
	sp|Q9FHM4|MA653_ARATH 65-kDa microtubule-associated protein 3 OS=Arabidopsis thaliana OX=3702 GN=MAP65-3 PE=1 SV=1	MAP65-3	475	475	92 %	6e-164	48.43	707	Q9FHM4
	sp|Q9ZVJ3|MA655_ARATH 65-kDa microtubule-associated protein 5 OS=Arabidopsis thaliana OX=3702 GN=MAP65-5 PE=1 SV=2	MAP65-5	469	469	94 %	1e-163	45.78	550	Q9ZVJ3
	sp|Q9C7G0|MA658_ARATH 65-kDa microtubule-associated protein 8 OS=Arabidopsis thaliana OX=3702 GN=MAP65-8 PE=1 SV=2	MAP65-8	467	467	91 %	1e-162	45.96	562	Q9C7G0
	sp|Q9LZY0|MA654_ARATH 65-kDa microtubule-associated protein 4 OS=Arabidopsis thaliana OX=3702 GN=MAP65-4 PE=1 SV=2	MAP65-4	420	420	100 %	7e-143	41.12	677	Q9LZY0
	sp|Q4PSA3|MA659_ARATH 65-kDa microtubule-associated protein 9 OS=Arabidopsis thaliana OX=3702 GN=MAP65-9 PE=2 SV=1	MAP65-9	364	364	88 %	1e-122	42.59	549	Q4PSA3
	sp|O43663|PRC1_HUMAN Protein regulator of cytokinesis 1 OS=Homo sapiens OX=9606 GN=PRC1 PE=1 SV=2	PRC1	99.4	99.4	86 %	4e-25	24.01	620	O43663
